# BAdabouM: a genomic structural variations discovery tool for polymorphism analyses

**DOI:** 10.1101/2020.04.01.018127

**Authors:** Tristan Cumer, François Pompanon, Frédéric Boyer

## Abstract

Genomic Structural Variations (SVs) are known to impact the evolution of genomes and to have consequences on individual’s fitness. Nevertheless, they remain challenging to detect in whole genome re-sequencing (WGS) data. Lots of methods detecting SVs are described in the literature but they might be hard to install, have non-trivial settings, do not detect all SVs categories and have generally high levels of false positive.

Here we introduce BAdabouM, a fast (C written) and easy to install SVs discovery tool. BAdabouM auto evaluates read length, library size and mean coverage to set thresholds specific to each experiment. BAdabouM interprets multiple SVs signatures (reads aligned with a split, non-concordant mapped pairs or uneven coverage) to detect insertions, deletions, copy number variations, inversions, and translocations at single-nucleotide resolution.

When compared with two widely used methods on simulated and real datasets, BAdabouM was faster, exhibited a similar accuracy with a good concordance on SVs detected, and detected significantly more insertions. BAdabouM was more reproducible to detect independently SVs across individuals, which is a clear advantage when characterizing population polymorphism. Furthermore, BAdabouM demonstrated a superior ability to detect breakpoints with a base pair resolution.

BAdabouM proved to be efficient, fast and accurate to detect SVs, and handle. BAdabouM is a complementary method to be used for a more comprehensive detection of SVs, and is especially suited for studying polymorphism for all types of SVs with a high accuracy.
