## Supplementary_InformationsAndTables for "BAdabouM: a genomic structural variations discovery tool for polymorphism analyses": Table_S2_Coord_SimuSVs_Reference.xlsx

### Sheet: Coord_SimuSVs.txt
Supplementary Table 2: Summary of the sequences used as reference for simulations.
OAR_v4_Chromosome	OAR_v4_Start	OAR_v4_Stop	Strand	Type	Size	Simu_Ref_Chr	Simu_Ref_Start	Simu_Ref_Stop
1	0	10000	1	Neutral	10000	1	0	10000
1	10000	20000	1	Neutral	10000	1	10000	20000
1	20000	30000	1	Neutral	10000	1	20000	30000
1	30000	40000	1	Neutral	10000	1	30000	40000
1	40000	50000	1	Neutral	10000	1	40000	50000
1	50000	60000	1	Neutral	10000	1	50000	60000
1	60000	70000	1	Neutral	10000	1	60000	70000
1	70000	80000	1	Neutral	10000	1	70000	80000
1	80000	90000	1	Neutral	10000	1	80000	90000
1	90000	100000	1	Neutral	10000	1	90000	100000
1	100000	110000	1	Neutral	10000	1	100000	110000
1	110000	120000	1	Neutral	10000	1	110000	120000
1	120000	130000	1	Neutral	10000	1	120000	130000
1	130000	140000	1	Neutral	10000	1	130000	140000
1	140000	150000	1	Neutral	10000	1	140000	150000
1	150000	160000	1	Neutral	10000	1	150000	160000
1	160000	170000	1	Neutral	10000	1	160000	170000
1	170000	180000	1	Neutral	10000	1	170000	180000
1	180000	190000	1	Neutral	10000	1	180000	190000
1	190000	200000	1	Neutral	10000	1	190000	200000
1	200000	210000	1	Neutral	10000	1	200000	210000
1	210000	220000	1	Neutral	10000	1	210000	220000
1	220000	230000	1	Neutral	10000	1	220000	230000
1	230000	240000	1	Neutral	10000	1	230000	240000
1	240000	250000	1	Neutral	10000	1	240000	250000
1	250000	260000	1	Neutral	10000	1	250000	260000
1	1100000	1100100	1	DEL	100	1	260000	260100
1	260000	270000	1	Neutral	10000	1	260100	270100
1	1109350	1109450	1	DEL	100	1	270100	270200
1	270000	280000	1	Neutral	10000	1	270200	280200
1	1118700	1118800	1	DEL	100	1	280200	280300
1	280000	290000	1	Neutral	10000	1	280300	290300
1	1128050	1128150	1	DEL	100	1	290300	290400
1	290000	300000	1	Neutral	10000	1	290400	300400
1	1137400	1137500	1	DEL	100	1	300400	300500
1	300000	310000	1	Neutral	10000	1	300500	310500
1	1100600	1100850	1	DEL	250	1	310500	310750
1	310000	320000	1	Neutral	10000	1	310750	320750
1	1109950	1110200	1	DEL	250	1	320750	321000
1	320000	330000	1	Neutral	10000	1	321000	331000
1	1119300	1119550	1	DEL	250	1	331000	331250
1	330000	340000	1	Neutral	10000	1	331250	341250
1	1128650	1128900	1	DEL	250	1	341250	341500
1	340000	350000	1	Neutral	10000	1	341500	351500
1	1138000	1138250	1	DEL	250	1	351500	351750
1	350000	360000	1	Neutral	10000	1	351750	361750
1	1101350	1101850	1	DEL	500	1	361750	362250
1	360000	370000	1	Neutral	10000	1	362250	372250
1	1110700	1111200	1	DEL	500	1	372250	372750
1	370000	380000	1	Neutral	10000	1	372750	382750
1	1120050	1120550	1	DEL	500	1	382750	383250
1	380000	390000	1	Neutral	10000	1	383250	393250
1	1129400	1129900	1	DEL	500	1	393250	393750
1	390000	400000	1	Neutral	10000	1	393750	403750
1	1138750	1139250	1	DEL	500	1	403750	404250
1	400000	410000	1	Neutral	10000	1	404250	414250
1	1102350	1103350	1	DEL	1000	1	414250	415250
1	410000	420000	1	Neutral	10000	1	415250	425250
1	1111700	1112700	1	DEL	1000	1	425250	426250
1	420000	430000	1	Neutral	10000	1	426250	436250
1	1121050	1122050	1	DEL	1000	1	436250	437250
1	430000	440000	1	Neutral	10000	1	437250	447250
1	1130400	1131400	1	DEL	1000	1	447250	448250
1	440000	450000	1	Neutral	10000	1	448250	458250
1	1139750	1140750	1	DEL	1000	1	458250	459250
1	450000	460000	1	Neutral	10000	1	459250	469250
1	1103850	1108850	1	DEL	5000	1	469250	474250
1	460000	470000	1	Neutral	10000	1	474250	484250
1	1113200	1118200	1	DEL	5000	1	484250	489250
1	470000	480000	1	Neutral	10000	1	489250	499250
1	1122550	1127550	1	DEL	5000	1	499250	504250
1	480000	490000	1	Neutral	10000	1	504250	514250
1	1131900	1136900	1	DEL	5000	1	514250	519250
1	490000	500000	1	Neutral	10000	1	519250	529250
1	1141250	1146250	1	DEL	5000	1	529250	534250
1	500000	510000	1	Neutral	10000	1	534250	544250
1	1150000	1150100	1	CNV	100	1	544250	544350
1	510000	520000	1	Neutral	10000	1	544350	554350
1	1159350	1159450	1	CNV	100	1	554350	554450
1	520000	530000	1	Neutral	10000	1	554450	564450
1	1168700	1168800	1	CNV	100	1	564450	564550
1	530000	540000	1	Neutral	10000	1	564550	574550
1	1178050	1178150	1	CNV	100	1	574550	574650
1	540000	550000	1	Neutral	10000	1	574650	584650
1	1187400	1187500	1	CNV	100	1	584650	584750
1	550000	560000	1	Neutral	10000	1	584750	594750
1	1150600	1150850	1	CNV	250	1	594750	595000
1	560000	570000	1	Neutral	10000	1	595000	605000
1	1159950	1160200	1	CNV	250	1	605000	605250
1	570000	580000	1	Neutral	10000	1	605250	615250
1	1169300	1169550	1	CNV	250	1	615250	615500
1	580000	590000	1	Neutral	10000	1	615500	625500
1	1178650	1178900	1	CNV	250	1	625500	625750
1	590000	600000	1	Neutral	10000	1	625750	635750
1	1188000	1188250	1	CNV	250	1	635750	636000
1	600000	610000	1	Neutral	10000	1	636000	646000
1	1151350	1151850	1	CNV	500	1	646000	646500
1	610000	620000	1	Neutral	10000	1	646500	656500
1	1160700	1161200	1	CNV	500	1	656500	657000
1	620000	630000	1	Neutral	10000	1	657000	667000
1	1170050	1170550	1	CNV	500	1	667000	667500
1	630000	640000	1	Neutral	10000	1	667500	677500
1	1179400	1179900	1	CNV	500	1	677500	678000
1	640000	650000	1	Neutral	10000	1	678000	688000
1	1188750	1189250	1	CNV	500	1	688000	688500
1	650000	660000	1	Neutral	10000	1	688500	698500
1	1152350	1153350	1	CNV	1000	1	698500	699500
1	660000	670000	1	Neutral	10000	1	699500	709500
1	1161700	1162700	1	CNV	1000	1	709500	710500
1	670000	680000	1	Neutral	10000	1	710500	720500
1	1171050	1172050	1	CNV	1000	1	720500	721500
1	680000	690000	1	Neutral	10000	1	721500	731500
1	1180400	1181400	1	CNV	1000	1	731500	732500
1	690000	700000	1	Neutral	10000	1	732500	742500
1	1189750	1190750	1	CNV	1000	1	742500	743500
1	700000	710000	1	Neutral	10000	1	743500	753500
1	1153850	1158850	1	CNV	5000	1	753500	758500
1	710000	720000	1	Neutral	10000	1	758500	768500
1	1163200	1168200	1	CNV	5000	1	768500	773500
1	720000	730000	1	Neutral	10000	1	773500	783500
1	1172550	1177550	1	CNV	5000	1	783500	788500
1	730000	740000	1	Neutral	10000	1	788500	798500
1	1181900	1186900	1	CNV	5000	1	798500	803500
1	740000	750000	1	Neutral	10000	1	803500	813500
1	1191250	1196250	1	CNV	5000	1	813500	818500
1	750000	760000	1	Neutral	10000	1	818500	828500
2	1050000	1050100	1	CTX	100	1	828500	828600
1	760000	770000	1	Neutral	10000	1	828600	838600
2	1059350	1059450	1	CTX	100	1	838600	838700
1	770000	780000	1	Neutral	10000	1	838700	848700
2	1068700	1068800	1	CTX	100	1	848700	848800
1	780000	790000	1	Neutral	10000	1	848800	858800
2	1078050	1078150	1	CTX	100	1	858800	858900
1	790000	800000	1	Neutral	10000	1	858900	868900
2	1087400	1087500	1	CTX	100	1	868900	869000
1	800000	810000	1	Neutral	10000	1	869000	879000
2	1050600	1050850	1	CTX	250	1	879000	879250
1	810000	820000	1	Neutral	10000	1	879250	889250
2	1059950	1060200	1	CTX	250	1	889250	889500
1	820000	830000	1	Neutral	10000	1	889500	899500
2	1069300	1069550	1	CTX	250	1	899500	899750
1	830000	840000	1	Neutral	10000	1	899750	909750
2	1078650	1078900	1	CTX	250	1	909750	910000
1	840000	850000	1	Neutral	10000	1	910000	920000
2	1088000	1088250	1	CTX	250	1	920000	920250
1	850000	860000	1	Neutral	10000	1	920250	930250
2	1051350	1051850	1	CTX	500	1	930250	930750
1	860000	870000	1	Neutral	10000	1	930750	940750
2	1060700	1061200	1	CTX	500	1	940750	941250
1	870000	880000	1	Neutral	10000	1	941250	951250
2	1070050	1070550	1	CTX	500	1	951250	951750
1	880000	890000	1	Neutral	10000	1	951750	961750
2	1079400	1079900	1	CTX	500	1	961750	962250
1	890000	900000	1	Neutral	10000	1	962250	972250
2	1088750	1089250	1	CTX	500	1	972250	972750
1	900000	910000	1	Neutral	10000	1	972750	982750
2	1052350	1053350	1	CTX	1000	1	982750	983750
1	910000	920000	1	Neutral	10000	1	983750	993750
2	1061700	1062700	1	CTX	1000	1	993750	994750
1	920000	930000	1	Neutral	10000	1	994750	1004750
2	1071050	1072050	1	CTX	1000	1	1004750	1005750
1	930000	940000	1	Neutral	10000	1	1005750	1015750
2	1080400	1081400	1	CTX	1000	1	1015750	1016750
1	940000	950000	1	Neutral	10000	1	1016750	1026750
2	1089750	1090750	1	CTX	1000	1	1026750	1027750
1	950000	960000	1	Neutral	10000	1	1027750	1037750
2	1053850	1058850	1	CTX	5000	1	1037750	1042750
1	960000	970000	1	Neutral	10000	1	1042750	1052750
2	1063200	1068200	1	CTX	5000	1	1052750	1057750
1	970000	980000	1	Neutral	10000	1	1057750	1067750
2	1072550	1077550	1	CTX	5000	1	1067750	1072750
1	980000	990000	1	Neutral	10000	1	1072750	1082750
2	1081900	1086900	1	CTX	5000	1	1082750	1087750
1	990000	1000000	1	Neutral	10000	1	1087750	1097750
2	1091250	1096250	1	CTX	5000	1	1097750	1102750
1	1000000	1010000	1	Neutral	10000	1	1102750	1112750
2	0	10000	1	Neutral	10000	2	0	10000
1	1200000	1200100	1	INV	100	2	10000	10100
2	10000	20000	1	Neutral	10000	2	10100	20100
1	1209350	1209450	1	INV	100	2	20100	20200
2	20000	30000	1	Neutral	10000	2	20200	30200
1	1218700	1218800	1	INV	100	2	30200	30300
2	30000	40000	1	Neutral	10000	2	30300	40300
1	1228050	1228150	1	INV	100	2	40300	40400
2	40000	50000	1	Neutral	10000	2	40400	50400
1	1237400	1237500	1	INV	100	2	50400	50500
2	50000	60000	1	Neutral	10000	2	50500	60500
1	1200600	1200850	1	INV	250	2	60500	60750
2	60000	70000	1	Neutral	10000	2	60750	70750
1	1209950	1210200	1	INV	250	2	70750	71000
2	70000	80000	1	Neutral	10000	2	71000	81000
1	1219300	1219550	1	INV	250	2	81000	81250
2	80000	90000	1	Neutral	10000	2	81250	91250
1	1228650	1228900	1	INV	250	2	91250	91500
2	90000	100000	1	Neutral	10000	2	91500	101500
1	1238000	1238250	1	INV	250	2	101500	101750
2	100000	110000	1	Neutral	10000	2	101750	111750
1	1201350	1201850	1	INV	500	2	111750	112250
2	110000	120000	1	Neutral	10000	2	112250	122250
1	1210700	1211200	1	INV	500	2	122250	122750
2	120000	130000	1	Neutral	10000	2	122750	132750
1	1220050	1220550	1	INV	500	2	132750	133250
2	130000	140000	1	Neutral	10000	2	133250	143250
1	1229400	1229900	1	INV	500	2	143250	143750
2	140000	150000	1	Neutral	10000	2	143750	153750
1	1238750	1239250	1	INV	500	2	153750	154250
2	150000	160000	1	Neutral	10000	2	154250	164250
1	1202350	1203350	1	INV	1000	2	164250	165250
2	160000	170000	1	Neutral	10000	2	165250	175250
1	1211700	1212700	1	INV	1000	2	175250	176250
2	170000	180000	1	Neutral	10000	2	176250	186250
1	1221050	1222050	1	INV	1000	2	186250	187250
2	180000	190000	1	Neutral	10000	2	187250	197250
1	1230400	1231400	1	INV	1000	2	197250	198250
2	190000	200000	1	Neutral	10000	2	198250	208250
1	1239750	1240750	1	INV	1000	2	208250	209250
2	200000	210000	1	Neutral	10000	2	209250	219250
1	1203850	1208850	1	INV	5000	2	219250	224250
2	210000	220000	1	Neutral	10000	2	224250	234250
1	1213200	1218200	1	INV	5000	2	234250	239250
2	220000	230000	1	Neutral	10000	2	239250	249250
1	1222550	1227550	1	INV	5000	2	249250	254250
2	230000	240000	1	Neutral	10000	2	254250	264250
1	1231900	1236900	1	INV	5000	2	264250	269250
2	240000	250000	1	Neutral	10000	2	269250	279250
1	1241250	1246250	1	INV	5000	2	279250	284250
2	250000	260000	1	Neutral	10000	2	284250	294250
2	260000	270000	1	Neutral	10000	2	294250	304250
2	1000000	1000100	1	ITX	100	2	304250	304350
1	2000000	2010000	1	Neutral	10000	2	304350	314350
2	270000	280000	1	Neutral	10000	2	314350	324350
2	1009350	1009450	1	ITX	100	2	324350	324450
1	2010000	2020000	1	Neutral	10000	2	324450	334450
2	280000	290000	1	Neutral	10000	2	334450	344450
2	1018700	1018800	1	ITX	100	2	344450	344550
1	2020000	2030000	1	Neutral	10000	2	344550	354550
2	290000	300000	1	Neutral	10000	2	354550	364550
2	1028050	1028150	1	ITX	100	2	364550	364650
1	2030000	2040000	1	Neutral	10000	2	364650	374650
2	300000	310000	1	Neutral	10000	2	374650	384650
2	1037400	1037500	1	ITX	100	2	384650	384750
1	2040000	2050000	1	Neutral	10000	2	384750	394750
2	310000	320000	1	Neutral	10000	2	394750	404750
2	1000600	1000850	1	ITX	250	2	404750	405000
1	2050000	2060000	1	Neutral	10000	2	405000	415000
2	320000	330000	1	Neutral	10000	2	415000	425000
2	1009950	1010200	1	ITX	250	2	425000	425250
1	2060000	2070000	1	Neutral	10000	2	425250	435250
2	330000	340000	1	Neutral	10000	2	435250	445250
2	1019300	1019550	1	ITX	250	2	445250	445500
1	2070000	2080000	1	Neutral	10000	2	445500	455500
2	340000	350000	1	Neutral	10000	2	455500	465500
2	1028650	1028900	1	ITX	250	2	465500	465750
1	2080000	2090000	1	Neutral	10000	2	465750	475750
2	350000	360000	1	Neutral	10000	2	475750	485750
2	1038000	1038250	1	ITX	250	2	485750	486000
1	2090000	2100000	1	Neutral	10000	2	486000	496000
2	360000	370000	1	Neutral	10000	2	496000	506000
2	1001350	1001850	1	ITX	500	2	506000	506500
1	2100000	2110000	1	Neutral	10000	2	506500	516500
2	370000	380000	1	Neutral	10000	2	516500	526500
2	1010700	1011200	1	ITX	500	2	526500	527000
1	2110000	2120000	1	Neutral	10000	2	527000	537000
2	380000	390000	1	Neutral	10000	2	537000	547000
2	1020050	1020550	1	ITX	500	2	547000	547500
1	2120000	2130000	1	Neutral	10000	2	547500	557500
2	390000	400000	1	Neutral	10000	2	557500	567500
2	1029400	1029900	1	ITX	500	2	567500	568000
1	2130000	2140000	1	Neutral	10000	2	568000	578000
2	400000	410000	1	Neutral	10000	2	578000	588000
2	1038750	1039250	1	ITX	500	2	588000	588500
1	2140000	2150000	1	Neutral	10000	2	588500	598500
2	410000	420000	1	Neutral	10000	2	598500	608500
2	1002350	1003350	1	ITX	1000	2	608500	609500
1	2150000	2160000	1	Neutral	10000	2	609500	619500
2	420000	430000	1	Neutral	10000	2	619500	629500
2	1011700	1012700	1	ITX	1000	2	629500	630500
1	2160000	2170000	1	Neutral	10000	2	630500	640500
2	430000	440000	1	Neutral	10000	2	640500	650500
2	1021050	1022050	1	ITX	1000	2	650500	651500
1	2170000	2180000	1	Neutral	10000	2	651500	661500
2	440000	450000	1	Neutral	10000	2	661500	671500
2	1030400	1031400	1	ITX	1000	2	671500	672500
1	2180000	2190000	1	Neutral	10000	2	672500	682500
2	450000	460000	1	Neutral	10000	2	682500	692500
2	1039750	1040750	1	ITX	1000	2	692500	693500
1	2190000	2200000	1	Neutral	10000	2	693500	703500
2	460000	470000	1	Neutral	10000	2	703500	713500
2	1003850	1008850	1	ITX	5000	2	713500	718500
1	2200000	2210000	1	Neutral	10000	2	718500	728500
2	470000	480000	1	Neutral	10000	2	728500	738500
2	1013200	1018200	1	ITX	5000	2	738500	743500
1	2210000	2220000	1	Neutral	10000	2	743500	753500
2	480000	490000	1	Neutral	10000	2	753500	763500
2	1022550	1027550	1	ITX	5000	2	763500	768500
1	2220000	2230000	1	Neutral	10000	2	768500	778500
2	490000	500000	1	Neutral	10000	2	778500	788500
2	1031900	1036900	1	ITX	5000	2	788500	793500
1	2230000	2240000	1	Neutral	10000	2	793500	803500
2	750000	760000	1	Neutral	10000	2	803500	813500
2	1041250	1046250	1	ITX	5000	2	813500	818500
1	2240000	2250000	1	Neutral	10000	2	818500	828500
2	500000	510000	1	Neutral	10000	2	828500	838500
2	510000	520000	1	Neutral	10000	2	838500	848500
2	520000	530000	1	Neutral	10000	2	848500	858500
2	530000	540000	1	Neutral	10000	2	858500	868500
2	540000	550000	1	Neutral	10000	2	868500	878500
2	550000	560000	1	Neutral	10000	2	878500	888500
2	560000	570000	1	Neutral	10000	2	888500	898500
2	570000	580000	1	Neutral	10000	2	898500	908500
2	580000	590000	1	Neutral	10000	2	908500	918500
2	590000	600000	1	Neutral	10000	2	918500	928500
2	600000	610000	1	Neutral	10000	2	928500	938500
2	610000	620000	1	Neutral	10000	2	938500	948500
2	620000	630000	1	Neutral	10000	2	948500	958500
2	630000	640000	1	Neutral	10000	2	958500	968500
2	640000	650000	1	Neutral	10000	2	968500	978500
2	650000	660000	1	Neutral	10000	2	978500	988500
2	660000	670000	1	Neutral	10000	2	988500	998500
2	670000	680000	1	Neutral	10000	2	998500	1008500
2	680000	690000	1	Neutral	10000	2	1008500	1018500
2	690000	700000	1	Neutral	10000	2	1018500	1028500
2	700000	710000	1	Neutral	10000	2	1028500	1038500
2	710000	720000	1	Neutral	10000	2	1038500	1048500
2	720000	730000	1	Neutral	10000	2	1048500	1058500
2	730000	740000	1	Neutral	10000	2	1058500	1068500
2	740000	750000	1	Neutral	10000	2	1068500	1078500
