## Supplementary_InformationsAndTables for "BAdabouM: a genomic structural variations discovery tool for polymorphism analyses": Table_S3_Coord_SimuSVs_Rearanged.xlsx

### Sheet: Coord_SimuSVs.txt
Supplementary Table 2: Summary of the sequences used as rearanged genome for simulations.
OAR_v4_Chromosome	OAR_v4_Start	OAR_v4_Stop	Strand	Type	Size	Simu_Rea_Chr	Simu_Rea_Start	Simu_Rea_Stop
1	0	10000	1	Neutral	10000	1	0	10000
1	1050000	1050100	1	INS	100	1	10000	10100
1	10000	20000	1	Neutral	10000	1	10100	20100
1	1059350	1059450	1	INS	100	1	20100	20200
1	20000	30000	1	Neutral	10000	1	20200	30200
1	1068700	1068800	1	INS	100	1	30200	30300
1	30000	40000	1	Neutral	10000	1	30300	40300
1	1078050	1078150	1	INS	100	1	40300	40400
1	40000	50000	1	Neutral	10000	1	40400	50400
1	1087400	1087500	1	INS	100	1	50400	50500
1	50000	60000	1	Neutral	10000	1	50500	60500
1	1050600	1050850	1	INS	250	1	60500	60750
1	60000	70000	1	Neutral	10000	1	60750	70750
1	1059950	1060200	1	INS	250	1	70750	71000
1	70000	80000	1	Neutral	10000	1	71000	81000
1	1069300	1069550	1	INS	250	1	81000	81250
1	80000	90000	1	Neutral	10000	1	81250	91250
1	1078650	1078900	1	INS	250	1	91250	91500
1	90000	100000	1	Neutral	10000	1	91500	101500
1	1088000	1088250	1	INS	250	1	101500	101750
1	100000	110000	1	Neutral	10000	1	101750	111750
1	1051350	1051850	1	INS	500	1	111750	112250
1	110000	120000	1	Neutral	10000	1	112250	122250
1	1060700	1061200	1	INS	500	1	122250	122750
1	120000	130000	1	Neutral	10000	1	122750	132750
1	1070050	1070550	1	INS	500	1	132750	133250
1	130000	140000	1	Neutral	10000	1	133250	143250
1	1079400	1079900	1	INS	500	1	143250	143750
1	140000	150000	1	Neutral	10000	1	143750	153750
1	1088750	1089250	1	INS	500	1	153750	154250
1	150000	160000	1	Neutral	10000	1	154250	164250
1	1052350	1053350	1	INS	1000	1	164250	165250
1	160000	170000	1	Neutral	10000	1	165250	175250
1	1061700	1062700	1	INS	1000	1	175250	176250
1	170000	180000	1	Neutral	10000	1	176250	186250
1	1071050	1072050	1	INS	1000	1	186250	187250
1	180000	190000	1	Neutral	10000	1	187250	197250
1	1080400	1081400	1	INS	1000	1	197250	198250
1	190000	200000	1	Neutral	10000	1	198250	208250
1	1089750	1090750	1	INS	1000	1	208250	209250
1	200000	210000	1	Neutral	10000	1	209250	219250
1	1053850	1058850	1	INS	5000	1	219250	224250
1	210000	220000	1	Neutral	10000	1	224250	234250
1	1063200	1068200	1	INS	5000	1	234250	239250
1	220000	230000	1	Neutral	10000	1	239250	249250
1	1072550	1077550	1	INS	5000	1	249250	254250
1	230000	240000	1	Neutral	10000	1	254250	264250
1	1081900	1086900	1	INS	5000	1	264250	269250
1	240000	250000	1	Neutral	10000	1	269250	279250
1	1091250	1096250	1	INS	5000	1	279250	284250
1	250000	260000	1	Neutral	10000	1	284250	294250
1	260000	270000	1	Neutral	10000	1	294250	304250
1	270000	280000	1	Neutral	10000	1	304250	314250
1	280000	290000	1	Neutral	10000	1	314250	324250
1	290000	300000	1	Neutral	10000	1	324250	334250
1	300000	310000	1	Neutral	10000	1	334250	344250
1	310000	320000	1	Neutral	10000	1	344250	354250
1	320000	330000	1	Neutral	10000	1	354250	364250
1	330000	340000	1	Neutral	10000	1	364250	374250
1	340000	350000	1	Neutral	10000	1	374250	384250
1	350000	360000	1	Neutral	10000	1	384250	394250
1	360000	370000	1	Neutral	10000	1	394250	404250
1	370000	380000	1	Neutral	10000	1	404250	414250
1	380000	390000	1	Neutral	10000	1	414250	424250
1	390000	400000	1	Neutral	10000	1	424250	434250
1	400000	410000	1	Neutral	10000	1	434250	444250
1	410000	420000	1	Neutral	10000	1	444250	454250
1	420000	430000	1	Neutral	10000	1	454250	464250
1	430000	440000	1	Neutral	10000	1	464250	474250
1	440000	450000	1	Neutral	10000	1	474250	484250
1	450000	460000	1	Neutral	10000	1	484250	494250
1	460000	470000	1	Neutral	10000	1	494250	504250
1	470000	480000	1	Neutral	10000	1	504250	514250
1	480000	490000	1	Neutral	10000	1	514250	524250
1	490000	500000	1	Neutral	10000	1	524250	534250
1	500000	510000	1	Neutral	10000	1	534250	544250
1	1150000	1150100	1	CNV	100	1	544250	544350
1	1150000	1150100	1	CNV	100	1	544350	544450
1	1150000	1150100	1	CNV	100	1	544450	544550
1	1150000	1150100	1	CNV	100	1	544550	544650
1	1150000	1150100	1	CNV	100	1	544650	544750
1	510000	520000	1	Neutral	10000	1	544750	554750
1	1159350	1159450	1	CNV	100	1	554750	554850
1	1159350	1159450	1	CNV	100	1	554850	554950
1	1159350	1159450	1	CNV	100	1	554950	555050
1	1159350	1159450	1	CNV	100	1	555050	555150
1	1159350	1159450	1	CNV	100	1	555150	555250
1	520000	530000	1	Neutral	10000	1	555250	565250
1	1168700	1168800	1	CNV	100	1	565250	565350
1	1168700	1168800	1	CNV	100	1	565350	565450
1	1168700	1168800	1	CNV	100	1	565450	565550
1	1168700	1168800	1	CNV	100	1	565550	565650
1	1168700	1168800	1	CNV	100	1	565650	565750
1	530000	540000	1	Neutral	10000	1	565750	575750
1	1178050	1178150	1	CNV	100	1	575750	575850
1	1178050	1178150	1	CNV	100	1	575850	575950
1	1178050	1178150	1	CNV	100	1	575950	576050
1	1178050	1178150	1	CNV	100	1	576050	576150
1	1178050	1178150	1	CNV	100	1	576150	576250
1	540000	550000	1	Neutral	10000	1	576250	586250
1	1187400	1187500	1	CNV	100	1	586250	586350
1	1187400	1187500	1	CNV	100	1	586350	586450
1	1187400	1187500	1	CNV	100	1	586450	586550
1	1187400	1187500	1	CNV	100	1	586550	586650
1	1187400	1187500	1	CNV	100	1	586650	586750
1	550000	560000	1	Neutral	10000	1	586750	596750
1	1150600	1150850	1	CNV	250	1	596750	597000
1	1150600	1150850	1	CNV	250	1	597000	597250
1	1150600	1150850	1	CNV	250	1	597250	597500
1	1150600	1150850	1	CNV	250	1	597500	597750
1	1150600	1150850	1	CNV	250	1	597750	598000
1	560000	570000	1	Neutral	10000	1	598000	608000
1	1159950	1160200	1	CNV	250	1	608000	608250
1	1159950	1160200	1	CNV	250	1	608250	608500
1	1159950	1160200	1	CNV	250	1	608500	608750
1	1159950	1160200	1	CNV	250	1	608750	609000
1	1159950	1160200	1	CNV	250	1	609000	609250
1	570000	580000	1	Neutral	10000	1	609250	619250
1	1169300	1169550	1	CNV	250	1	619250	619500
1	1169300	1169550	1	CNV	250	1	619500	619750
1	1169300	1169550	1	CNV	250	1	619750	620000
1	1169300	1169550	1	CNV	250	1	620000	620250
1	1169300	1169550	1	CNV	250	1	620250	620500
1	580000	590000	1	Neutral	10000	1	620500	630500
1	1178650	1178900	1	CNV	250	1	630500	630750
1	1178650	1178900	1	CNV	250	1	630750	631000
1	1178650	1178900	1	CNV	250	1	631000	631250
1	1178650	1178900	1	CNV	250	1	631250	631500
1	1178650	1178900	1	CNV	250	1	631500	631750
1	590000	600000	1	Neutral	10000	1	631750	641750
1	1188000	1188250	1	CNV	250	1	641750	642000
1	1188000	1188250	1	CNV	250	1	642000	642250
1	1188000	1188250	1	CNV	250	1	642250	642500
1	1188000	1188250	1	CNV	250	1	642500	642750
1	1188000	1188250	1	CNV	250	1	642750	643000
1	600000	610000	1	Neutral	10000	1	643000	653000
1	1151350	1151850	1	CNV	500	1	653000	653500
1	1151350	1151850	1	CNV	500	1	653500	654000
1	1151350	1151850	1	CNV	500	1	654000	654500
1	1151350	1151850	1	CNV	500	1	654500	655000
1	1151350	1151850	1	CNV	500	1	655000	655500
1	610000	620000	1	Neutral	10000	1	655500	665500
1	1160700	1161200	1	CNV	500	1	665500	666000
1	1160700	1161200	1	CNV	500	1	666000	666500
1	1160700	1161200	1	CNV	500	1	666500	667000
1	1160700	1161200	1	CNV	500	1	667000	667500
1	1160700	1161200	1	CNV	500	1	667500	668000
1	620000	630000	1	Neutral	10000	1	668000	678000
1	1170050	1170550	1	CNV	500	1	678000	678500
1	1170050	1170550	1	CNV	500	1	678500	679000
1	1170050	1170550	1	CNV	500	1	679000	679500
1	1170050	1170550	1	CNV	500	1	679500	680000
1	1170050	1170550	1	CNV	500	1	680000	680500
1	630000	640000	1	Neutral	10000	1	680500	690500
1	1179400	1179900	1	CNV	500	1	690500	691000
1	1179400	1179900	1	CNV	500	1	691000	691500
1	1179400	1179900	1	CNV	500	1	691500	692000
1	1179400	1179900	1	CNV	500	1	692000	692500
1	1179400	1179900	1	CNV	500	1	692500	693000
1	640000	650000	1	Neutral	10000	1	693000	703000
1	1188750	1189250	1	CNV	500	1	703000	703500
1	1188750	1189250	1	CNV	500	1	703500	704000
1	1188750	1189250	1	CNV	500	1	704000	704500
1	1188750	1189250	1	CNV	500	1	704500	705000
1	1188750	1189250	1	CNV	500	1	705000	705500
1	650000	660000	1	Neutral	10000	1	705500	715500
1	1152350	1153350	1	CNV	1000	1	715500	716500
1	1152350	1153350	1	CNV	1000	1	716500	717500
1	1152350	1153350	1	CNV	1000	1	717500	718500
1	1152350	1153350	1	CNV	1000	1	718500	719500
1	1152350	1153350	1	CNV	1000	1	719500	720500
1	660000	670000	1	Neutral	10000	1	720500	730500
1	1161700	1162700	1	CNV	1000	1	730500	731500
1	1161700	1162700	1	CNV	1000	1	731500	732500
1	1161700	1162700	1	CNV	1000	1	732500	733500
1	1161700	1162700	1	CNV	1000	1	733500	734500
1	1161700	1162700	1	CNV	1000	1	734500	735500
1	670000	680000	1	Neutral	10000	1	735500	745500
1	1171050	1172050	1	CNV	1000	1	745500	746500
1	1171050	1172050	1	CNV	1000	1	746500	747500
1	1171050	1172050	1	CNV	1000	1	747500	748500
1	1171050	1172050	1	CNV	1000	1	748500	749500
1	1171050	1172050	1	CNV	1000	1	749500	750500
1	680000	690000	1	Neutral	10000	1	750500	760500
1	1180400	1181400	1	CNV	1000	1	760500	761500
1	1180400	1181400	1	CNV	1000	1	761500	762500
1	1180400	1181400	1	CNV	1000	1	762500	763500
1	1180400	1181400	1	CNV	1000	1	763500	764500
1	1180400	1181400	1	CNV	1000	1	764500	765500
1	690000	700000	1	Neutral	10000	1	765500	775500
1	1189750	1190750	1	CNV	1000	1	775500	776500
1	1189750	1190750	1	CNV	1000	1	776500	777500
1	1189750	1190750	1	CNV	1000	1	777500	778500
1	1189750	1190750	1	CNV	1000	1	778500	779500
1	1189750	1190750	1	CNV	1000	1	779500	780500
1	700000	710000	1	Neutral	10000	1	780500	790500
1	1153850	1158850	1	CNV	5000	1	790500	795500
1	1153850	1158850	1	CNV	5000	1	795500	800500
1	1153850	1158850	1	CNV	5000	1	800500	805500
1	1153850	1158850	1	CNV	5000	1	805500	810500
1	1153850	1158850	1	CNV	5000	1	810500	815500
1	710000	720000	1	Neutral	10000	1	815500	825500
1	1163200	1168200	1	CNV	5000	1	825500	830500
1	1163200	1168200	1	CNV	5000	1	830500	835500
1	1163200	1168200	1	CNV	5000	1	835500	840500
1	1163200	1168200	1	CNV	5000	1	840500	845500
1	1163200	1168200	1	CNV	5000	1	845500	850500
1	720000	730000	1	Neutral	10000	1	850500	860500
1	1172550	1177550	1	CNV	5000	1	860500	865500
1	1172550	1177550	1	CNV	5000	1	865500	870500
1	1172550	1177550	1	CNV	5000	1	870500	875500
1	1172550	1177550	1	CNV	5000	1	875500	880500
1	1172550	1177550	1	CNV	5000	1	880500	885500
1	730000	740000	1	Neutral	10000	1	885500	895500
1	1181900	1186900	1	CNV	5000	1	895500	900500
1	1181900	1186900	1	CNV	5000	1	900500	905500
1	1181900	1186900	1	CNV	5000	1	905500	910500
1	1181900	1186900	1	CNV	5000	1	910500	915500
1	1181900	1186900	1	CNV	5000	1	915500	920500
1	740000	750000	1	Neutral	10000	1	920500	930500
1	1191250	1196250	1	CNV	5000	1	930500	935500
1	1191250	1196250	1	CNV	5000	1	935500	940500
1	1191250	1196250	1	CNV	5000	1	940500	945500
1	1191250	1196250	1	CNV	5000	1	945500	950500
1	1191250	1196250	1	CNV	5000	1	950500	955500
1	750000	760000	1	Neutral	10000	1	955500	965500
1	760000	770000	1	Neutral	10000	1	965500	975500
1	770000	780000	1	Neutral	10000	1	975500	985500
1	780000	790000	1	Neutral	10000	1	985500	995500
1	790000	800000	1	Neutral	10000	1	995500	1005500
1	800000	810000	1	Neutral	10000	1	1005500	1015500
1	810000	820000	1	Neutral	10000	1	1015500	1025500
1	820000	830000	1	Neutral	10000	1	1025500	1035500
1	830000	840000	1	Neutral	10000	1	1035500	1045500
1	840000	850000	1	Neutral	10000	1	1045500	1055500
1	850000	860000	1	Neutral	10000	1	1055500	1065500
1	860000	870000	1	Neutral	10000	1	1065500	1075500
1	870000	880000	1	Neutral	10000	1	1075500	1085500
1	880000	890000	1	Neutral	10000	1	1085500	1095500
1	890000	900000	1	Neutral	10000	1	1095500	1105500
1	900000	910000	1	Neutral	10000	1	1105500	1115500
1	910000	920000	1	Neutral	10000	1	1115500	1125500
1	920000	930000	1	Neutral	10000	1	1125500	1135500
1	930000	940000	1	Neutral	10000	1	1135500	1145500
1	940000	950000	1	Neutral	10000	1	1145500	1155500
1	950000	960000	1	Neutral	10000	1	1155500	1165500
1	960000	970000	1	Neutral	10000	1	1165500	1175500
1	970000	980000	1	Neutral	10000	1	1175500	1185500
1	980000	990000	1	Neutral	10000	1	1185500	1195500
1	990000	1000000	1	Neutral	10000	1	1195500	1205500
2	0	10000	1	Neutral	10000	2	0	10000
1	1200000	1200100	-1	INV	100	2	10000	10100
2	10000	20000	1	Neutral	10000	2	10100	20100
1	1209350	1209450	-1	INV	100	2	20100	20200
2	20000	30000	1	Neutral	10000	2	20200	30200
1	1218700	1218800	-1	INV	100	2	30200	30300
2	30000	40000	1	Neutral	10000	2	30300	40300
1	1228050	1228150	-1	INV	100	2	40300	40400
2	40000	50000	1	Neutral	10000	2	40400	50400
1	1237400	1237500	-1	INV	100	2	50400	50500
2	50000	60000	1	Neutral	10000	2	50500	60500
1	1200600	1200850	-1	INV	250	2	60500	60750
2	60000	70000	1	Neutral	10000	2	60750	70750
1	1209950	1210200	-1	INV	250	2	70750	71000
2	70000	80000	1	Neutral	10000	2	71000	81000
1	1219300	1219550	-1	INV	250	2	81000	81250
2	80000	90000	1	Neutral	10000	2	81250	91250
1	1228650	1228900	-1	INV	250	2	91250	91500
2	90000	100000	1	Neutral	10000	2	91500	101500
1	1238000	1238250	-1	INV	250	2	101500	101750
2	100000	110000	1	Neutral	10000	2	101750	111750
1	1201350	1201850	-1	INV	500	2	111750	112250
2	110000	120000	1	Neutral	10000	2	112250	122250
1	1210700	1211200	-1	INV	500	2	122250	122750
2	120000	130000	1	Neutral	10000	2	122750	132750
1	1220050	1220550	-1	INV	500	2	132750	133250
2	130000	140000	1	Neutral	10000	2	133250	143250
1	1229400	1229900	-1	INV	500	2	143250	143750
2	140000	150000	1	Neutral	10000	2	143750	153750
1	1238750	1239250	-1	INV	500	2	153750	154250
2	150000	160000	1	Neutral	10000	2	154250	164250
1	1202350	1203350	-1	INV	1000	2	164250	165250
2	160000	170000	1	Neutral	10000	2	165250	175250
1	1211700	1212700	-1	INV	1000	2	175250	176250
2	170000	180000	1	Neutral	10000	2	176250	186250
1	1221050	1222050	-1	INV	1000	2	186250	187250
2	180000	190000	1	Neutral	10000	2	187250	197250
1	1230400	1231400	-1	INV	1000	2	197250	198250
2	190000	200000	1	Neutral	10000	2	198250	208250
1	1239750	1240750	-1	INV	1000	2	208250	209250
2	200000	210000	1	Neutral	10000	2	209250	219250
1	1203850	1208850	-1	INV	5000	2	219250	224250
2	210000	220000	1	Neutral	10000	2	224250	234250
1	1213200	1218200	-1	INV	5000	2	234250	239250
2	220000	230000	1	Neutral	10000	2	239250	249250
1	1222550	1227550	-1	INV	5000	2	249250	254250
2	230000	240000	1	Neutral	10000	2	254250	264250
1	1231900	1236900	-1	INV	5000	2	264250	269250
2	240000	250000	1	Neutral	10000	2	269250	279250
1	1241250	1246250	-1	INV	5000	2	279250	284250
2	250000	260000	1	Neutral	10000	2	284250	294250
2	1000000	1000100	1	ITX	100	2	294250	294350
2	260000	270000	1	Neutral	10000	2	294350	304350
1	2000000	2010000	1	Neutral	10000	2	304350	314350
2	1009350	1009450	1	ITX	100	2	314350	314450
2	270000	280000	1	Neutral	10000	2	314450	324450
1	2010000	2020000	1	Neutral	10000	2	324450	334450
2	1018700	1018800	1	ITX	100	2	334450	334550
2	280000	290000	1	Neutral	10000	2	334550	344550
1	2020000	2030000	1	Neutral	10000	2	344550	354550
2	1028050	1028150	1	ITX	100	2	354550	354650
2	290000	300000	1	Neutral	10000	2	354650	364650
1	2030000	2040000	1	Neutral	10000	2	364650	374650
2	1037400	1037500	1	ITX	100	2	374650	374750
2	300000	310000	1	Neutral	10000	2	374750	384750
1	2040000	2050000	1	Neutral	10000	2	384750	394750
2	1000600	1000850	1	ITX	250	2	394750	395000
2	310000	320000	1	Neutral	10000	2	395000	405000
1	2050000	2060000	1	Neutral	10000	2	405000	415000
2	1009950	1010200	1	ITX	250	2	415000	415250
2	320000	330000	1	Neutral	10000	2	415250	425250
1	2060000	2070000	1	Neutral	10000	2	425250	435250
2	1019300	1019550	1	ITX	250	2	435250	435500
2	330000	340000	1	Neutral	10000	2	435500	445500
1	2070000	2080000	1	Neutral	10000	2	445500	455500
2	1028650	1028900	1	ITX	250	2	455500	455750
2	340000	350000	1	Neutral	10000	2	455750	465750
1	2080000	2090000	1	Neutral	10000	2	465750	475750
2	1038000	1038250		ITX	250	2	475750	476000
2	350000	360000		Neutral	10000	2	476000	486000
1	2090000	2100000		Neutral	10000	2	486000	496000
2	1001350	1001850		ITX	500	2	496000	496500
2	360000	370000		Neutral	10000	2	496500	506500
1	2100000	2110000		Neutral	10000	2	506500	516500
2	1010700	1011200		ITX	500	2	516500	517000
2	370000	380000		Neutral	10000	2	517000	527000
1	2110000	2120000		Neutral	10000	2	527000	537000
2	1020050	1020550		ITX	500	2	537000	537500
2	380000	390000		Neutral	10000	2	537500	547500
1	2120000	2130000		Neutral	10000	2	547500	557500
2	1029400	1029900		ITX	500	2	557500	558000
2	390000	400000		Neutral	10000	2	558000	568000
1	2130000	2140000		Neutral	10000	2	568000	578000
2	1038750	1039250		ITX	500	2	578000	578500
2	400000	410000		Neutral	10000	2	578500	588500
1	2140000	2150000		Neutral	10000	2	588500	598500
2	1002350	1003350		ITX	1000	2	598500	599500
2	410000	420000		Neutral	10000	2	599500	609500
1	2150000	2160000		Neutral	10000	2	609500	619500
2	1011700	1012700		ITX	1000	2	619500	620500
2	420000	430000		Neutral	10000	2	620500	630500
1	2160000	2170000		Neutral	10000	2	630500	640500
2	1021050	1022050		ITX	1000	2	640500	641500
2	430000	440000		Neutral	10000	2	641500	651500
1	2170000	2180000		Neutral	10000	2	651500	661500
2	1030400	1031400		ITX	1000	2	661500	662500
2	440000	450000		Neutral	10000	2	662500	672500
1	2180000	2190000		Neutral	10000	2	672500	682500
2	1039750	1040750		ITX	1000	2	682500	683500
2	450000	460000		Neutral	10000	2	683500	693500
1	2190000	2200000		Neutral	10000	2	693500	703500
2	1003850	1008850		ITX	5000	2	703500	708500
2	460000	470000		Neutral	10000	2	708500	718500
1	2200000	2210000		Neutral	10000	2	718500	728500
2	1013200	1018200		ITX	5000	2	728500	733500
2	470000	480000		Neutral	10000	2	733500	743500
1	2210000	2220000		Neutral	10000	2	743500	753500
2	1022550	1027550		ITX	5000	2	753500	758500
2	480000	490000		Neutral	10000	2	758500	768500
1	2220000	2230000		Neutral	10000	2	768500	778500
2	1031900	1036900		ITX	5000	2	778500	783500
2	490000	500000		Neutral	10000	2	783500	793500
1	2230000	2240000		Neutral	10000	2	793500	803500
2	1041250	1046250		ITX	5000	2	803500	808500
2	750000	760000		Neutral	10000	2	808500	818500
1	2240000	2250000		Neutral	10000	2	818500	828500
2	500000	510000		Neutral	10000	2	828500	838500
2	1050000	1050100		CTX	100	2	838500	838600
2	510000	520000		Neutral	10000	2	838600	848600
2	1059350	1059450		CTX	100	2	848600	848700
2	520000	530000		Neutral	10000	2	848700	858700
2	1068700	1068800		CTX	100	2	858700	858800
2	530000	540000		Neutral	10000	2	858800	868800
2	1078050	1078150		CTX	100	2	868800	868900
2	540000	550000		Neutral	10000	2	868900	878900
2	1087400	1087500		CTX	100	2	878900	879000
2	550000	560000		Neutral	10000	2	879000	889000
2	1050600	1050850		CTX	250	2	889000	889250
2	560000	570000		Neutral	10000	2	889250	899250
2	1059950	1060200		CTX	250	2	899250	899500
2	570000	580000		Neutral	10000	2	899500	909500
2	1069300	1069550		CTX	250	2	909500	909750
2	580000	590000		Neutral	10000	2	909750	919750
2	1078650	1078900		CTX	250	2	919750	920000
2	590000	600000		Neutral	10000	2	920000	930000
2	1088000	1088250		CTX	250	2	930000	930250
2	600000	610000		Neutral	10000	2	930250	940250
2	1051350	1051850		CTX	500	2	940250	940750
2	610000	620000		Neutral	10000	2	940750	950750
2	1060700	1061200		CTX	500	2	950750	951250
2	620000	630000		Neutral	10000	2	951250	961250
2	1070050	1070550		CTX	500	2	961250	961750
2	630000	640000		Neutral	10000	2	961750	971750
2	1079400	1079900		CTX	500	2	971750	972250
2	640000	650000		Neutral	10000	2	972250	982250
2	1088750	1089250		CTX	500	2	982250	982750
2	650000	660000		Neutral	10000	2	982750	992750
2	1052350	1053350		CTX	1000	2	992750	993750
2	660000	670000		Neutral	10000	2	993750	1003750
2	1061700	1062700		CTX	1000	2	1003750	1004750
2	670000	680000		Neutral	10000	2	1004750	1014750
2	1071050	1072050		CTX	1000	2	1014750	1015750
2	680000	690000		Neutral	10000	2	1015750	1025750
2	1080400	1081400		CTX	1000	2	1025750	1026750
2	690000	700000		Neutral	10000	2	1026750	1036750
2	1089750	1090750		CTX	1000	2	1036750	1037750
2	700000	710000		Neutral	10000	2	1037750	1047750
2	1053850	1058850		CTX	5000	2	1047750	1052750
2	710000	720000		Neutral	10000	2	1052750	1062750
2	1063200	1068200		CTX	5000	2	1062750	1067750
2	720000	730000		Neutral	10000	2	1067750	1077750
2	1072550	1077550		CTX	5000	2	1077750	1082750
2	730000	740000		Neutral	10000	2	1082750	1092750
2	1081900	1086900		CTX	5000	2	1092750	1097750
2	740000	750000		Neutral	10000	2	1097750	1107750
2	1091250	1096250		CTX	5000	2	1107750	1112750
